# Antimicrobial resistance gene prevalence in a population of patients with advanced dementia is related to specific pathobionts

**DOI:** 10.1101/783969

**Authors:** Aislinn D. Rowan-Nash, Rafael Araos, Erika M.C. D’Agata, Peter Belenky

## Abstract

**Background:** The issue of antimicrobial resistance continues to grow worldwide, and long-term care facilities are significant reservoirs of antimicrobial-resistant organisms, in part due to high frequency of antimicrobial use. Patients with advanced dementia are particularly vulnerable to multidrug-resistant organism acquisition and antimicrobial overuse, which has negative consequences for the gut microbiome and can contribute to the selection and propagation of antimicrobial resistance genes. In this study, we longitudinally examined a group of advanced dementia patients treated with the fluoroquinolone antimicrobial levofloxacin, finding a correlation between abundance of pathogens and antimicrobial resistance genes, which we confirmed in a larger cohort of subjects with advanced dementia.

**Results:** We observed significant inter- and intra-subject heterogeneity in the composition of the microbiota of the longitudinal levofloxacin cohort, suggesting temporal instability. Within this dataset, we did not find significant impacts of levofloxacin on the diversity, composition, function, or resistome of the gut microbiota of this population. However, we were able to link the antimicrobial resistance gene burden in a sample with the relative abundance of several pathobionts – particularly *Escherichia coli*, *Proteus mirabilis*, and *Enterococcus faecalis*, as well as less-prevalent species including *Providencia stuartii* and *Staphylococcus haemolyticus*. Furthermore, we used metagenomic assembly and binning to demonstrate that these species had higher genomic resistance gene levels than common gut commensals, and we were able to predict antimicrobial resistance gene burden from the relative abundances of these species in a separate, larger cohort from the same population.

**Conclusions:** We found that the relative abundances of several pathobionts were correlated with and were even predictive of the level of antimicrobial resistance genes in corresponding samples, and that these species carried high levels of resistances genes in their assembled genomes. In order to test this observation, we utilized a larger metagenomics dataset from a similar population and confirmed the association between pathobiont abundance and antimicrobial resistance genes. Given the high frequency with which these species were found at high levels in this population and the underlying vulnerability to infection with multidrug resistant organisms of advanced dementia patients, attention to microbial blooms of these species may be warranted. Additionally, in this study, we were able to utilize genomic assembly from metagenomic data to more definitively associate antimicrobial resistance gene levels with specific assembled species; as this technology continues to develop, assembly could prove to be a valuable method to monitor both specific resistance genes and blooms of multidrug-resistant organisms.
