## Additional Data 2 for "Antimicrobial resistance gene prevalence in a population of patients with advanced dementia is related to specific pathobionts"

### Sheet: 1. QIIME2 Phylum
PHYLUM	A0	A3	A9	A12	B0	B3	C0	C3	D0	D3	E0	E3	E6	E9	E12	F0	F3	F6	F9	G0	G3	G9	H0	H6	I0	I3	I6	I9	I12	J0	J3	J6	J9	J12	K0	K3	K6	K9
Firmicutes	0.200539	0.17919	0.257021	0.741631	0.375479	0.378381	0.240543	0.34615	0.476008	0.511348	0.237641	0.589491	0.198777	0.162918	0.450513	0.183128	0.597264	0.372888	0.306249	0.479428	0.695098	0.518603	0.482537	0.846927	0.707431	0.350503	0.648461	0.183853	0.536843	0.195253	0.284693	0.237745	0.645455	0.370608	0.516323	0.777283	0.666701	0.327391
Bacteroidetes	0.401078	0.345632	0.139082	0.334232	0.269873	0.0189657	0.0134729	0.0335786	0.133382	0.253809	0.0873666	0.0420769	0.578091	0.209866	0.4245	0.168411	0.282827	0.491139	0.11566	0.308426	0.229247	0.164266	0.14644	0	0.0526479	0.740491	0.398591	0.433724	0.322728	0.679863	0.0488133	0.371127	0.0307804	0.294849	0.196912	0.275573	0.447922	0.0959685
Proteobacteria	0.0306768	0.117836	0.423567	0.0232148	0.0578298	0.2849	0.361177	0.0362732	0.231008	0.0658099	0.569178	0.0796974	0.152451	0.508136	0.0403151	0.344077	0.0515079	0.0164784	0.280858	0.247176	0.00238367	0.0547207	0.395067	0.0576226	0.299306	0.132967	0.012022	0.354026	0.11452	0.0285004	0.0217639	0.230801	0.0126438	0.0216603	0.0200021	0.0873666	0.0728573	0.0765882
Actinobacteria	0.221577	0.197948	0.189968	0.0529589	0.0260131	0.0579335	0.176599	0.18178	0.0141984	0.00994922	0.115141	0.219194	0.00839465	0.0124365	0.0088092	0.17266	0.0481915	0.00601099	0.0474661	0.0403151	0.0695409	0.115141	0.0387605	0.152866	0.0701627	0.0211421	0.0372059	0.00300549	0.0271531	0.00259094	0.0378278	0.00901648	0.550938	0.015442	0.0135765	0.0453933	0.0501606	0.0331641
Epsilonbacteraeota	0	0	0.0147166	0.0338895	0.0920303	0.0970049	0.0205203	0.1054	0.00228003	0.00383459	0.0184475	0.0184475	0.00300549	0.0195875	0	0.224583	0.0153384	0.00393823	0.0851902	0	0.0633226	0.100321	0.0780392	0	0.000932739	0.157011	0	0.082081	0	0	0.188206	0.450617	0.417556	0.103016	0.374857	0.000621826	0.00114001	0.0709918
Verrucomicrobia	0.129754	0.033475	0.0602135	0.0597989	0.0889211	0	0	0	0.025184	0.0063219	0.000518188	0	0.00414551	0.000932739	0.0181366	0.00393823	0.0110892	0.0054928	0.00621826	0.264069	0.00476733	0.00559643	0	0	0.00974194	0.00766919	0	0.00414551	0.0336822	0.0016582	0	0	0.000621826	0	0.00114001	0.159913	0.156389	0.00611462
Synergistetes	0	0	0	0	0	0	0	0.00279822	0	0.00424914	0.000414551	0	0.0246658	0	0.0206239	0.00321277	0.0198984	0.00932739	0.00228003	0.00849829	0.000725464	0	0	0	0.000621826	0.047777	0.0922375	0.0109856	0.0919266	0	0.000414551	0.000310913	0	0	0.000725464	0.0386569	0.0138874	0.00497461
Euryarchaeota	0.00217639	0.00114001	0.000310913	0.00321277	0.00538916	0	0	0	0.0127474	0.00487097	0.00207275	0	0.00735828	0.00445642	0.00476733	0.000932739	0.00694372	0.00238367	0.000207275	0.012022	0.000829101	0.00114001	0	0	0	0.0101565	0.0246658	0.00652917	0.0446678	0.00393823	0.000932739	0.000310913	0	0.00435278	0.0016582	0.0236294	0.00777283	0.00145093
Fusobacteria	0.0141984	0.00953467	0.0196912	0.000621826	0	0	0	0	0	0	0	0	0	0	0	0	0	0	0	0	0	0	0.0202093	0	0	0	0	0	0	0	0	0.000414551	0.000310913	0.00134729	0	0	0	0
Tenericutes	0	0	0	0	0.000725464	0	0	0	0	0	0	0	0.0275676	0.000414551	0	0	0.00103638	0	0	0.00310913	0	0	0	0	0	0.000621826	0.00134729	0	0	0.000518188	0	0	0	0	0	0	0.0106747	0.00103638
Deinococcus-Thermus	0	0	0	0	0	0	0	0.000725464	0	0	0	0	0	0	0	0	0	0	0	0	0	0	0	0	0	0	0	0	0	0	0.00310913	0.000310913	0	0.000414551	0	0	0	0.000518188
Lentisphaerae	0	0	0	0	0	0	0	0	0	0	0	0	0	0	0	0	0	0	0	0.000518188	0	0	0	0	0	0	0	0	0	0	0	0	0	0	0	0	0	0
Spirochaetes	0	0	0	0	0	0	0	0	0	0	0	0	0	0	0	0	0	0	0	0	0	0	0	0	0	0	0	0	0	0	0	0	0	0	0	0	0	0
Bacteria	0	0	0	0	0	0	0	0	0	0	0	0	0	0	0	0	0	0	0	0	0	0	0	0	0	0	0	0	0	0	0	0	0	0	0	0	0	0
Unassigned	0	0	0	0	0	0	0	0	0	0	0	0	0	0	0	0	0	0	0	0	0	0	0	0	0	0	0	0	0	0	0	0	0	0	0	0	0	0

### Sheet: 2. QIIME2 Genus
Genus	A0	A3	A9	A12	B0	B3	C0	C3	D0	D3	E0	E3	E6	E9	E12	F0	F3	F6	F9	G0	G3	G9	H0	H6	I0	I3	I6	I9	I12	J0	J3	J6	J9	J12	K0	K3	K6	K9
Bacteroides	0.397865	0.385498	0.110715	0.140665	0.160842	0.00916068	0	0.00923889	0.0818856	0.0536145	0.0384074	0.00349498	0.250825	0.131077	0.322802	0.0647651	0.190519	0.3277	0.0944138	0.164627	0.0231405	0.0312061	0.0840846	0	0.00626817	0.237789	0.130557	0.290918	0.17914	0.599455	0.00424628	0.218008	0.00256234	0.281282	0	0.0667403	0.166328	0.070746
Campylobacter	0	0	0.0133233	0.0271212	0.100441	0.11587	0.0252615	0.149142	0.00254807	0.00445783	0.0178966	0.0194408	0.00299216	0.0213198	0	0.203991	0.0148326	0.00433889	0.100921	0	0.0594069	0.104524	0.0672141	0	0.000817587	0.106931	0	0.0761173	0	0	0.321302	0.346454	0.251797	0.126915	0.333149	0.000441501	0.000798606	0.114837
Escherichia-Shigella	0.0218676	0	0	0.00489342	0.0605135	0.292399	0.0788466	0.00615926	0.0927728	0	0.117937	0.0762342	0.106892	0.0113931	0	0.0926292	0.00420926	0	0.00233272	0.165463	0.00223627	0.00885434	0.137195	0.0425365	0.00535974	0.0769339	0	0.299087	0.0886412	0.0299898	0.0113234	0.148606	0.00206237	0	0.00497375	0.0527594	0.0169159	0.0479464
Proteus	0	0	0	0	0	0.0141124	0.00739985	0.00909224	0.0532777	0.0143373	0.392419	0.00327654	0.00299216	0.0782854	0.00514084	0.184694	0.0239527	0.00331126	0.143769	0.00349624	0	0.0464313	0.185486	0	0.244459	0.00112931	0	0.0156655	0	0.000227195	0	0.00589641	0.00281232	0	0.0125265	0.000809419	0	0.0590109
Staphylococcus	0	0	0.0166072	0.379199	0	0.00445655	0.00944118	0.00425282	0.00301135	0	0.00271466	0	0.000928601	0	0.00182071	0.000941354	0	0	0	0	0	0.0125256	0.00937249	0.71626	0.108376	0	0.00145064	0	0	0	0.0578556	0.000557769	0.00662459	0.037666	0.00101317	0	0	0
Anaerococcus	0	0	0.0144492	0.032844	0.0312182	0.173063	0.0169686	0.0981082	0.00138985	0.000481928	0.0183994	0.0628003	0.00196038	0.00846024	0	0.0107314	0.00481058	0	0.0119091	0.00243217	0.0969373	0.123421	0.0242792	0	0.0694949	0	0	0.00269101	0	0	0.094126	0.0139442	0.130242	0.0199183	0.0180529	0	0	0.0466052
Corynebacterium 1	0	0	0.00459749	0.00472754	0.0140256	0.046051	0.106915	0.0762575	0.00359046	0.000963855	0.00854615	0.0228266	0	0.00180485	0	0.131884	0.025456	0.000799269	0.0467772	0.00129209	0.00281964	0.0711586	0.0152638	0.143291	0.052689	0	0.000682652	0	0.00106157	0	0.0323779	0.00318725	0.268421	0.0061287	0.00239477	0.000515085	0	0.0216262
Peptoniphilus	0	0	0.0118221	0.036908	0.014478	0.0440703	0.0209237	0.13521	0.000926569	0	0.0269455	0.0970948	0.00144449	0.0182741	0	0.0279582	0.0073161	0.000228363	0.0198895	0.00212814	0.173554	0.0760177	0.00535571	0	0.0157158	0.000564653	0	0.00768861	0	0	0.0665251	0.0101195	0.07962	0.0131512	0.122962	0	0	0.0697402
Parabacteroides	0	0	0	0	0.0344984	0	0	0.00337293	0.0191105	0.0228916	0.00361955	0	0.0444697	0.00496334	0.0657599	0.0663654	0.0426939	0.0796986	0.00785758	0.00547237	0	0.0010798	0.0226725	0	0.00472384	0.0546302	0.0605	0.0743873	0.0555556	0.0879246	0.00583864	0.0261355	0	0.0340909	0.000921065	0.0603385	0.0739074	0.0164292
Akkermansia	0.129754	0.0378353	0.054513	0.047856	0.0970478	0	0	0	0.0281445	0.0073494	0.000502715	0	0.00412712	0.00101523	0.0187426	0.00357714	0.0107236	0.00605161	0.00736648	0.193661	0.00447253	0.0058309	0	0	0.00853924	0.00522304	0	0.00384431	0.0287509	0.00181756	0	0	0.000374977	0	0.00101317	0.113539	0.109554	0.00989103
Ezakiella	0	0	0.0092888	0.0456167	0.0184368	0.0313196	0.0146721	0.00645256	0	0	0.00955158	0.0357143	0	0.0142132	0	0.00433023	0.0010022	0	0.0131369	0.0015201	0.237433	0.10798	0	0	0.00136265	0.00592885	0	0.00980298	0	0	0.0406936	0.00063745	0.00549966	0.00178754	0.201989	0.000662252	0	0.0595138
Bifidobacterium	0.22023	0.223732	0.16185	0.0023223	0.00429816	0.00618965	0	0.0115853	0	0	0.0567062	0.0813674	0.00392076	0	0.00299882	0	0.000901984	0	0.00184162	0.0225735	0.0030141	0.00226757	0.00517718	0.00127414	0.00136265	0.0015528	0.00989846	0	0.0102619	0.00204476	0	0	0	0	0	0.0138337	0.0117613	0.00586756
Christensenellaceae R-7 group	0.00176184	0.00140565	0	0.00107821	0.00916186	0	0	0.00131984	0.0137827	0.0355422	0.00472552	0.000655308	0.0145481	0.00180485	0.121452	0.00207098	0.0503107	0.0430464	0	0.0658965	0.00359747	0	0	0	0	0.0501129	0.10308	0.00797693	0.102265	0.00318073	0.007431	0	0.000249984	0	0.0014737	0.0755703	0.049804	0.0385583
Odoribacter	0.00321277	0.00515404	0	0.00456167	0.00169664	0	0	0.000439947	0.0054436	0.167952	0.00693746	0	0.105964	0.00958827	0.0119953	0.00395369	0.00621367	0.0278602	0.00343769	0.0338223	0.00534759	0.000431919	0.00196376	0	0.000999273	0.100014	0.09267	0.0037482	0.023443	0.00318073	0.000530786	0.000956175	0	0.000766088	0.000184213	0.0504047	0.0428343	0.0147527
Enterococcus	0	0.00245988	0	0.000580576	0	0	0	0	0.00127403	0.00192771	0.102654	0.166557	0	0.00304569	0	0.00150617	0	0	0.0692449	0	0	0.00269949	0.00464161	0.037538	0.29633	0.0034585	0	0.00480538	0	0	0	0.00167331	0.0031873	0	0	0	0	0.0165968
Alistipes	0	0	0	0	0.0400407	0.00581827	0	0.00249303	0.0388001	0.0420482	0.00945104	0.0012014	0.174267	0.0184997	0.032987	0.00856632	0.0308679	0.0978534	0.0106814	0.0101847	0.00340301	0.00269949	0.00249933	0	0	0.00924619	0.0118611	0.00105718	0.00778485	0.0546405	0.0086695	0.0135458	0	0.0203013	0.000368426	0.0084621	0.0103093	0.00217938
Porphyromonas	0	0	0.00459749	0.0517542	0.0540663	0.00718	0.0165859	0.022584	0	0	0.00130706	0.00840979	0	0.0295544	0	0.00216511	0	0.000342544	0.00159607	0	0.0957705	0.016089	0	0	0.00163517	0.0904856	0.0261968	0.0210476	0.00256546	0	0	0	0	0.00255363	0.171134	0.00264901	0.00152461	0.0404023
Finegoldia	0	0	0.00300244	0.00431285	0	0	0	0.0365156	0.0038221	0	0.00372009	0.0137615	0	0.0122955	0	0.0406665	0.0010022	0	0	0.00136809	0.0605737	0.186589	0.0171383	0	0.0246185	0.00239977	0	0.0148967	0	0	0.0401628	0.0291633	0.0831198	0.0125128	0.0233029	0	0	0.0320201
Ruminiclostridium 5	0.0315059	0.0101909	0.0136986	0.00116115	0	0	0	0	0.0457494	0.0596386	0	0	0.00598432	0	0.011674	0.000847218	0.00511124	0.0030829	0	0.0212054	0	0	0.00428457	0	0	0.00183512	0.06434	0.00288323	0.0291932	0.0265818	0.00424628	0.00478088	0.000687457	0.0256639	0	0.0800589	0.0989546	0.030679
Enterobacteriaceae	0	0.124868	0.380278	0.00240524	0	0	0	0	0	0	0	0	0	0	0.00149941	0	0	0	0	0	0	0	0	0	0	0	0	0	0	0	0	0	0	0	0	0	0	0
Providencia	0	0	0	0	0	0.00420896	0	0	0	0	0.014076	0.00447794	0.0210483	0.41128	0	0	0	0	0.00184162	0.0044843	0	0	0	0	0.00445131	0	0	0	0	0	0	0	0	0	0	0	0	0
Blautia	0.0253912	0.0357268	0.0230813	0	0.00746522	0	0	0.00205309	0.097174	0.0631325	0	0	0.00381758	0	0.017029	0.00385955	0.0188415	0.0150719	0.00957643	0.00364825	0	0	0.00598054	0	0	0.000846979	0.00853315	0.0012494	0.00389243	0.0303306	0.00849257	0.00326693	0	0.0246425	0	0.0288447	0.0152461	0
Ruminococcus 2	0	0	0	0	0	0	0	0	0	0.0636145	0	0	0.0120718	0	0.00781836	0.00357714	0.0808779	0.0398493	0.0416206	0.014441	0	0	0	0	0.000817587	0.00501129	0.00435191	0	0.00698868	0.0154493	0.00230007	0.00270916	0	0.0054903	0.000828958	0.0875644	0.053797	0
Prevotella	0	0	0.0106024	0.0704985	0	0.000495172	0	0.00630591	0	0	0.0250352	0.0294889	0	0.0309081	0	0	0	0	0	0.00190013	0.0870199	0.114782	0.0127644	0	0	0	0	0	0	0	0.0164544	0.00262948	0.00649959	0.00881001	0.00239477	0	0	0.00117351
Ruminococcaceae UCG-002	0.00207275	0	0	0	0	0	0	0.00601261	0	0	0.0021114	0	0.0447792	0.00146644	0.00128521	0	0	0	0	0.0413468	0.0121536	0.00367131	0	0	0.000999273	0.0164455	0.0703132	0.00345988	0.0403397	0	0	0	0.000562465	0	0.00110528	0.0647535	0.0620009	0.03772
Oligella	0	0	0	0	0.000565547	0.00160931	0.358382	0.0322628	0	0	0	0	0	0	0	0	0	0	0	0	0	0	0	0	0	0	0	0	0	0	0	0	0	0	0	0.000588668	0	0
Megasphaera	0	0	0	0	0	0	0	0.00190644	0	0	0.00170923	0	0	0.00259447	0.00192781	0	0	0	0	0	0	0.00237555	0.219495	0.000588062	0	0	0	0	0	0.0404408	0.017339	0.0521116	0.0175614	0.0275792	0	0	0	0
Aerococcus	0	0	0.0303059	0	0.00542925	0.0089131	0.0340648	0.0143716	0	0	0.0253368	0.0395369	0	0.000676819	0	0	0.000701543	0	0	0	0	0	0.0114255	0.0344016	0.0945676	0	0	0	0	0	0	0	0.0188113	0.00102145	0.00248687	0	0	0.017938
[Eubacterium] coprostanoligenes group	0.00383459	0.0115966	0.00197035	0	0.00893564	0	0	0.00146649	0.0200371	0.0763855	0.00241303	0	0.0245563	0.00564016	0.0533362	0	0.0148326	0.00353962	0.0104359	0.0129209	0	0	0	0	0.000454215	0.00430548	0.0197116	0	0	0.00363512	0.000884643	0.00103586	0.000437473	0.00421348	0.00792116	0.0170714	0.0224336	0.0045264
[Ruminococcus] torques group	0	0.0186248	0.027022	0.00165879	0.0194548	0.00557069	0	0	0.0076442	0.00746988	0.0028152	0	0.00732563	0.0565144	0.011674	0.00997835	0.0176388	0.0124458	0.00220994	0.0373945	0.00505591	0.00291545	0.0018745	0	0	0.00938735	0.00170663	0.00336377	0.0115888	0.00670226	0	0	0	0.0192799	0	0.00183959	0.00588064	0.0160939
Ruminococcaceae (UBA1819)	0.0024873	0.00199133	0.00187652	0.0167538	0.00180975	0	0	0	0.0560574	0.0177108	0	0	0.00505572	0.0170333	0.0451965	0	0.0203448	0.0290021	0	0.0176332	0	0.00183565	0	0	0.00090843	0.0163749	0.00563188	0.00442095	0.0180467	0.0048847	0.00318471	0.0012749	0.000499969	0.00587334	0	0.0116262	0.0153187	0.00502934
Ruminococcaceae UCG-005	0.00228003	0.00210847	0.000562957	0	0	0	0	0.00117319	0.00393792	0.0103614	0	0	0.00722245	0	0	0.00141203	0.0517138	0.0176981	0.0019644	0.0210534	0.00272241	0	0	0	0	0.0188453	0.0867821	0.0182605	0.0625442	0	0	0	0	0.00383044	0	0.000956586	0	0.000670578
Cloacibacillus	0	0	0	0	0	0	0	0	0	0.00493976	0	0	0	0	0	0.0013179	0.0139306	0.00593743	0.00171885	0.00623242	0.000680603	0	0	0	0.000545058	0.0325381	0.075945	0.0101874	0.0784678	0	0	0	0	0	0.000644745	0.0274467	0.00972847	0.00670578
Actinotignum	0	0	0.0017827	0.000829394	0.00282773	0.00581827	0.022965	0.0459012	0	0	0.0252363	0.105177	0	0.0069938	0	0	0	0	0	0	0	0	0.00142819	0	0.00154433	0	0	0	0	0	0	0	0.0191863	0	0.00119738	0	0	0.015088
Gallicola	0	0	0.00337774	0.0132703	0.0139125	0.06103	0.0253891	0.0567532	0	0	0.00442389	0.0376802	0	0.00180485	0	0.00677775	0.00210463	0	0.00429711	0	0	0	0.00098188	0	0	0	0	0	0	0	0	0	0	0	0.00810537	0	0	0.0113998
Facklamia	0	0	0.00478514	0.00149291	0.0110847	0.0486507	0.0958153	0.0186244	0	0	0.000904886	0.0108126	0	0	0	0.00470677	0	0	0.00577041	0	0	0	0	0	0.000999273	0	0	0	0	0	0	0	0.0208112	0.000510725	0.00681588	0	0	0.00754401
Pseudomonas	0	0	0	0	0	0	0	0	0	0	0.0217173	0	0	0.0407219	0	0	0.0010022	0.00468143	0.140577	0	0	0	0	0.0119573	0.000272529	0	0	0	0	0	0	0	0.000624961	0.000383044	0.000276319	0	0.0137215	0.00251467
Lachnoclostridium	0.0111929	0.0169849	0.0130418	0.00265406	0	0	0	0.00894559	0.00787584	0.0192771	0.000904886	0	0.00629385	0	0.0206705	0.00621293	0.00761676	0	0.00343769	0.0120848	0.0030141	0.00410323	0.0067839	0	0.00354288	0.006917	0.00341326	0.00730418	0.00831564	0.00136317	0	0.00103586	0.000812449	0.00587334	0	0.00434143	0.0108175	0.00771165
Ruminococcaceae (uncultured)	0	0.0249502	0.000562957	0	0.00328017	0	0	0	0.0496873	0.0375904	0	0	0.00784152	0.0034969	0.00503374	0	0.00821808	0.00879196	0.000613874	0.00326822	0	0	0	0	0	0.00197628	0.00315727	0	0.00716561	0.00102238	0	0	0	0.0020429	0	0.0194996	0.0140119	0.0015088
Ruminococcaceae UCG-014	0.00818738	0.00491976	0.00075061	0	0.00904875	0	0	0.000733245	0	0	0.000502715	0	0	0.00112803	0.00171361	0	0.00581279	0.00411053	0.000613874	0.0190013	0	0	0	0	0	0.00282326	0.00196262	0	0.004954	0	0	0	0	0	0	0.0672553	0.0394221	0.0209556
Methanobrevibacter	0.00217639	0.00128851	0.000281479	0.00257112	0.00588169	0	0	0	0.014246	0.00566265	0.00201086	0	0.00732563	0.00485054	0.00460533	0.000847218	0.00641411	0.00262617	0.000245549	0.0088166	0.000777832	0.00118778	0	0	0	0.006917	0.0203089	0.00605478	0.0370665	0.00431671	0.00159236	0.000239044	0	0.00536261	0.0014737	0.0159676	0.00421083	0.00234702
Bilophila	0	0	0	0.0101186	0.00147042	0.000990344	0	0.00205309	0.00961316	0.00987952	0	0	0.00877012	0.00112803	0.0234551	0.0032006	0.0116256	0.00833524	0.00650706	0	0	0	0.00535571	0	0.000363372	0.0105167	0.00887448	0.0135512	0.00884643	0	0.0138004	0.000956175	0	0.00229826	0	0	0.00609845	0.00435876
Ruminococcaceae	0	0	0	0	0.137993	0.00420896	0.001531	0.00322628	0.00196896	0.00253012	0	0	0.00216674	0	0.00257042	0	0.00120265	0	0	0.00106407	0	0	0	0	0	0	0.00742384	0	0.00291932	0	0	0	0	0	0	0.000809419	0.00116161	0
Faecalibacterium	0.00746191	0.00644254	0.00159505	0	0	0	0	0	0	0	0	0.00229358	0	0	0	0.00423609	0.0216476	0.0406485	0.0369552	0.000532036	0	0	0.00241007	0	0	0	0.00827716	0	0.00309625	0.0118142	0	0.0063745	0	0.00229826	0	0	0.00566284	0.00251467
Agathobacter	0	0	0	0	0	0	0	0	0.00301135	0.00445783	0	0	0	0	0.00567634	0.00376541	0.0537182	0.0353962	0.0491099	0	0	0	0.0018745	0	0	0	0	0	0	0.00511189	0	0	0	0	0	0	0	0
Ruminococcaceae NK4A214 group	0.00114001	0	0	0.000580576	0.00350639	0	0	0	0.0116979	0.0206024	0	0	0.00381758	0	0.00835386	0	0.0144317	0.00776433	0	0.0192293	0.000680603	0	0	0	0.000999273	0.00931677	0.0200529	0.00240269	0.0206122	0.00159037	0	0	0	0.00229826	0.000552639	0.0013245	0.00108901	0.00167645
Anaerostipes	0.00538916	0.000702823	0.00187652	0	0.00656034	0	0	0	0.00845495	0.00144578	0.000904886	0	0.00402394	0.00203046	0.0282746	0.00781324	0.0147324	0.0218086	0.00601596	0	0	0	0.00205302	0	0	0	0	0	0	0.00261275	0	0	0	0.0300051	0	0.00345843	0.00203282	0.00335289
Parasutterella	0	0	0	0	0	0	0	0	0.0993746	0.0379518	0	0	0	0	0	0	0	0	0	0	0	0	0.0100866	0	0.00345203	0	0	0	0	0	0	0	0	0	0	0	0	0
Varibaculum	0	0	0	0.0129385	0	0	0	0.0136384	0	0	0.0106576	0.0107034	0.000515889	0.00304569	0	0.0127083	0.00140309	0	0.00319214	0.000380026	0.00427807	0.026779	0.00892618	0	0	0.000352908	0	0	0	0	0.0208776	0.00215139	0.00306231	0	0.00156581	0	0	0.00402347
Roseburia	0	0.00140565	0.00140739	0	0.00927497	0	0	0.00263968	0.00405374	0.00216867	0	0	0	0	0	0	0.0135298	0	0.00135052	0	0.0107924	0	0	0	0	0.00176454	0	0.0012494	0	0.019198	0.00548478	0.00868526	0	0.0448161	0	0	0.00123421	0.00284996
Fastidiosipila	0	0	0.00075061	0.000248818	0.00248841	0.018569	0.0213065	0.0158381	0	0	0.00341846	0.0292704	0	0.00248167	0	0	0	0	0.000736648	0	0.000777832	0	0.000535571	0	0	0	0	0	0	0	0	0.000398406	0.00224986	0	0.0152897	0.00441501	0.00210542	0.00402347
Lactobacillus	0	0	0	0	0	0.00210448	0.00880327	0.0074791	0	0	0.00271466	0.0778724	0	0	0	0	0	0	0	0	0	0	0	0.0121533	0	0	0.000341326	0	0	0	0	0	0	0	0	0	0	0.0132439
Lachnospiraceae (uncultured)	0.00860193	0.00620827	0.00384688	0	0	0	0	0	0.00196896	0.00361446	0	0	0	0	0	0.000564812	0	0.00102763	0.00135052	0	0	0	0.00232081	0	0	0.00134105	0	0	0	0.00556628	0	0.00167331	0	0.0778856	0	0	0	0.00234702
Dialister	0.00435278	0.00585686	0.00497279	0.0133532	0	0	0.00114825	0.00425282	0	0	0.00321737	0.0030581	0.00206356	0.00439932	0.00192781	0	0	0	0	0	0.0023335	0.00766656	0.0182987	0	0	0.00112931	0.00230395	0	0	0.00318073	0.0139774	0.00709163	0.00356228	0.00178754	0.00202634	0	0	0.0015088
Actinomyces	0	0	0	0.0140168	0.00350639	0.0100272	0.00586884	0.0519138	0	0	0	0.00371341	0	0	0	0.00169444	0	0	0.00257827	0	0	0	0	0	0.00336119	0	0	0	0	0	0	0	0.00881195	0	0.00128949	0	0	0.00435876
Prevotella 6	0	0	0	0	0	0	0	0.00263968	0	0	0	0.00174749	0	0	0	0	0	0	0	0	0	0.00431919	0	0	0	0	0	0	0	0	0.0475938	0.0240637	0.00949941	0.0154494	0	0.000294334	0	0
[Eubacterium] hallii group	0	0	0	0	0.00135731	0	0	0.00219974	0	0	0	0	0.00846059	0.000902425	0.0102817	0.00668361	0.0246542	0.0150719	0.0104359	0	0	0	0	0	0	0.00105872	0.00563188	0	0.00521939	0.00533909	0.00336164	0.00151394	0	0.00217058	0	0	0	0
Lachnospiraceae	0.00808374	0.00386553	0.00347157	0.00248818	0.00158353	0	0	0	0.0076442	0.0060241	0	0	0	0	0.00332012	0	0.0039086	0.00194108	0.0108042	0.00273619	0	0	0.00205302	0	0.00090843	0.00741107	0.00196262	0.00807304	0.00973107	0	0	0.00207171	0	0.0075332	0	0.00235467	0.00319442	0
Helcococcus	0	0	0.00103209	0.00149291	0.00180975	0.0170834	0.0133963	0.0215574	0	0	0.00160869	0.0229358	0	0.00203046	0	0.000658948	0	0	0.00294659	0	0	0	0	0	0	0	0	0	0	0	0	0	0.000624961	0	0.00239477	0	0	0.00888516
Ruminococcaceae UCG-013	0.00176184	0	0.00309627	0	0.00135731	0	0	0	0.0345147	0.0246988	0	0	0.00103178	0	0.0157438	0	0.000701543	0.000570907	0	0	0	0	0	0	0	0	0	0	0.00132696	0.000567988	0.00212314	0	0	0	0	0.00191317	0.00108901	0.00167645
Acidaminococcus	0	0	0	0	0	0	0	0	0	0	0.00110597	0.000655308	0	0.00642978	0.000856806	0	0	0	0	0	0	0	0.0423994	0	0	0	0	0	0	0.00306714	0.0104388	0.0129084	0.000437473	0.0128958	0	0	0	0
Collinsella	0	0	0	0	0	0	0	0.00322628	0	0	0.00221194	0	0.00392076	0.000789622	0.00396273	0.00169444	0.00611345	0.00251199	0	0.00501634	0	0	0	0	0	0.00303501	0.00895981	0.000576646	0.00380396	0.000795183	0	0.000557769	0	0.00970378	0.000460532	0.0124356	0.0194569	0.00184409
Sutterella	0	0	0	0	0	0	0	0	0	0	0	0	0.00361123	0.00169205	0.00299882	0.00150617	0	0	0.00306937	0.00205214	0	0	0	0	0	0.00197628	0.00102398	0	0.000265393	0.00102238	0.00778485	0.0190438	0.000749953	0.0219612	0	0.00470935	0.00965587	0.0078793
Butyricimonas	0	0	0	0	0.00339328	0	0	0	0.0038221	0.00855422	0	0	0	0.00169205	0.00514084	0.0016003	0.00110243	0.00171272	0	0.00220415	0.000388916	0.000539898	0	0	0	0.0101637	0.00443724	0.00989909	0.00583864	0	0	0	0	0	0	0.00434143	0.0166981	0.00871752
Brevibacterium	0	0	0	0.00132703	0	0	0.0669814	0.0149582	0	0	0	0	0	0	0	0	0	0	0	0	0	0	0	0	0	0	0	0	0	0	0	0	0.00443722	0	0.00110528	0	0	0
Desulfovibrio	0.0088092	0.00831674	0.00319009	0.00116115	0.000565547	0	0	0.00175979	0.00312717	0.0104819	0	0	0.00846059	0	0.00856806	0	0.00901984	0.0018269	0.00122775	0.00577639	0	0.00172768	0	0	0.0012718	0	0	0	0	0	0	0	0.00031248	0.0020429	0	0.00257542	0.00406563	0.00217938
Lawsonella	0	0	0	0.00572282	0	0	0.00510334	0.0080657	0	0	0.000603258	0.00480559	0	0	0	0.00818978	0.00130287	0	0.00184162	0	0.0204181	0.0115538	0.00151745	0	0.00109012	0.0061406	0	0.0012494	0	0	0.00230007	0	0.00131242	0	0.00340794	0	0	0.000838223
Ruminiclostridium 6	0	0	0	0	0.00520303	0	0	0	0	0	0	0	0.00216674	0	0.0335225	0.000847218	0.00170375	0.00228363	0.00208717	0	0	0	0	0	0	0	0.0134824	0	0.00061925	0.00511189	0.00477707	0.000478088	0	0.00191522	0	0	0.00174241	0.00201174
Hungatella	0	0	0	0.00190761	0	0	0	0	0	0	0.00251357	0	0	0.00112803	0	0	0.00310684	0	0	0.00220415	0	0	0	0	0	0.0256211	0.00571721	0.0101874	0.0182236	0	0	0	0	0	0	0.00345843	0.00348483	0
Phascolarctobacterium	0	0	0	0	0.000904875	0.000618965	0	0	0.00961316	0.0046988	0	0	0	0	0	0.00178857	0.00791742	0.0036538	0.00306937	0.000608041	0	0	0.00124967	0	0	0.0100932	0.00469323	0.0050937	0.00424628	0	0	0	0	0	0	0.00345843	0.00624365	0.00553227
Morganella	0	0	0	0	0	0.0269869	0	0	0	0.00385542	0.00603258	0	0	0.00688099	0	0.020145	0	0	0.00233272	0	0	0	0	0	0.00272529	0	0	0	0	0	0	0.00207171	0.00106243	0	0	0	0	0
Aerococcaceae	0	0	0	0	0.0438864	0.0132459	0.00663435	0	0	0	0	0.00371341	0	0	0	0	0	0	0	0	0	0	0	0	0	0	0	0	0	0	0	0	0	0	0	0	0	0
Eubacterium	0.019173	0.0144079	0.0039407	0.000331757	0.000452438	0	0.000255167	0	0.00289553	0.00361446	0	0	0	0	0	0	0	0	0	0.000760052	0	0	0	0	0	0	0.00230395	0.00192215	0.00256546	0	0	0	0	0.000638407	0	0.00794702	0.00392043	0.000670578
Pyramidobacter	0	0	0	0	0	0	0	0.00395952	0	0	0.000402172	0	0.0245563	0	0.0213131	0.0016003	0.00531169	0.00433889	0.000982198	0	0	0	0	0	0	0	0	0	0	0	0.000707714	0.000239044	0	0	0	0	0	0.00134116
Eggerthella	0.00134729	0	0.00375305	0	0	0	0	0	0.012277	0.0106024	0	0	0	0	0.00214202	0	0.00591301	0.00331126	0	0.000304021	0	0	0	0	0.00145349	0.00148221	0.00639986	0.000961076	0.00424628	0	0	0	0	0	0	0.00544518	0.00392043	0
Fusobacterium	0.0141984	0.0107766	0.017827	0.000497636	0	0	0	0	0	0	0	0	0	0	0	0	0	0	0	0	0	0	0.0174061	0	0	0	0	0	0	0	0	0.000318725	0.000187488	0.00165986	0	0	0	0
Eisenbergiella	0	0	0	0.00555694	0	0	0	0	0	0.00939759	0	0.000218436	0	0.00315849	0.00342723	0	0.00450992	0.00513816	0	0.00790454	0.00223627	0.00151172	0	0	0	0.00148221	0.00307193	0.00470927	0.007431	0	0	0	0	0.00127681	0	0	0.00116161	0
Clostridiales Family XIII S5-A14a	0	0	0	0.00190761	0	0	0	0.00322628	0	0	0	0	0	0.00203046	0	0	0	0	0	0	0	0.00118778	0	0	0	0.0042349	0.000853315	0	0	0	0.0116773	0.00278884	0.00131242	0.00229826	0.0196187	0	0	0.00586756
[Ruminococcus] gnavus group	0.00435278	0.00304557	0.00544192	0	0	0	0	0	0	0	0	0	0	0	0	0	0.00120265	0	0	0	0	0	0	0	0	0	0	0	0.00415782	0.00363512	0.00300778	0.00270916	0	0.0192799	0	0.00198675	0	0.0078793
Clostridiales vadinBB60 group (uncultured bacterium)	0	0	0	0	0.00373261	0	0	0	0	0	0	0	0.000309534	0	0	0	0	0.0299155	0	0	0	0	0	0	0	0.00522304	0.0032426	0.00134551	0.012385	0	0	0	0	0	0	0.000515085	0	0
Clostridium sensu stricto 1	0	0	0	0	0	0	0	0	0	0	0	0	0	0	0	0	0.00300661	0	0	0	0	0	0	0	0	0.00119989	0.00503456	0.028544	0.016189	0	0	0.000398406	0	0	0	0.000515085	0.000798606	0
Mobiluncus	0	0	0	0	0	0	0	0.00791905	0	0	0.00774181	0.000764526	0	0	0	0	0	0	0	0	0.022071	0.00615484	0	0	0	0	0	0	0	0	0.00583864	0.000796813	0.000812449	0.00319203	0	0	0	0
Pseudoglutamicibacter	0	0	0	0	0	0	0.00739985	0.0228773	0	0	0	0	0	0	0	0	0	0	0	0	0	0	0	0	0	0	0	0	0	0	0	0	0.0242485	0	0	0	0	0
Streptococcus	0	0	0.00197035	0.00771336	0	0.000866551	0	0	0.00660181	0	0	0	0	0	0	0	0	0.00114181	0	0	0	0	0.00241007	0	0	0	0	0	0	0	0.0253008	0.00199203	0.0047497	0	0	0	0.00101641	0
Anaerotruncus	0	0	0	0.00174173	0	0	0	0.000733245	0	0.00277108	0	0	0.004643	0	0.00364143	0.00103549	0.00290639	0.00251199	0	0.00433229	0	0	0	0	0	0.00197628	0.00290127	0.000864969	0.00362703	0.00102238	0.0012385	0	0	0.0117467	0	0.00294334	0.00210542	0
Lachnospiraceae NK4A136 group	0	0.00562258	0.00562957	0	0	0	0	0	0.0233959	0.00759036	0	0	0	0	0	0	0.00160353	0.00228363	0.00380602	0	0	0	0	0	0	0	0	0	0	0	0	0	0	0.00165986	0	0	0	0
[Ruminococcus] gauvreauii group	0.0137838	0.00573972	0.00384688	0	0	0	0	0	0	0	0	0	0	0	0	0	0	0	0.00638428	0	0	0	0.0011604	0	0	0	0.00179196	0	0	0.00272634	0.00566171	0.000956175	0	0.00102145	0	0.001766	0.00675185	0
Ruminiclostridium 1	0	0	0	0	0	0	0	0	0.0101923	0.00674699	0.000502715	0	0.00206356	0	0.00353433	0	0	0	0	0	0	0	0	0	0	0.000776398	0.00657053	0	0.00716561	0	0	0	0	0	0	0.00735835	0.00413823	0
Clostridiales Family XIII AD3011 group	0.00673645	0	0.00159505	0.00182467	0	0	0	0	0.00173732	0.00590361	0	0	0	0	0.00171361	0	0.00420926	0.0111898	0.00306937	0.00129209	0.00165289	0	0	0	0	0	0	0	0	0	0	0	0	0.00434116	0	0	0	0.00335289
Romboutsia	0	0	0	0	0	0	0	0	0	0	0	0	0	0	0	0	0.00240529	0.000913451	0	0	0	0	0	0	0	0.00352908	0.0209062	0.00153772	0.0157466	0	0	0	0	0	0	0.00147167	0	0
Mogibacterium	0	0.00117137	0	0	0	0	0	0	0	0	0	0	0	0.00112803	0	0	0	0	0	0.00402827	0.0118619	0.00205161	0	0	0	0.00402315	0.0046079	0.00432484	0.00318471	0	0.00389243	0.000876494	0	0	0.00248687	0	0	0.00234702
Ruminococcus 1	0	0	0	0	0.00147042	0	0	0	0.00196896	0	0	0	0	0	0.00631895	0	0.00120265	0.00114181	0.00270104	0	0	0	0	0	0	0.00042349	0.0121171	0	0	0.00374872	0	0	0	0.00140449	0	0.00500368	0.00646145	0
Azospirillum sp. 47_25	0	0	0	0	0	0	0	0	0	0	0	0	0	0	0	0.0103549	0	0	0.031062	0	0	0	0	0	0	0	0	0	0	0	0	0	0	0	0	0	0	0
Atopostipes	0	0	0	0.00174173	0.00113109	0.00544689	0.0136514	0.00659921	0	0	0	0.00884666	0	0	0	0	0	0	0	0	0	0	0	0	0	0	0	0	0	0	0	0	0	0	0	0	0	0.00368818
Negativicoccus	0	0	0.000938262	0.00763042	0	0.000866551	0	0.00205309	0	0	0.00271466	0.00775448	0	0.00146644	0	0	0	0	0	0	0.00787555	0.00183565	0	0	0	0	0	0	0	0	0	0	0.00387476	0	0.0014737	0	0	0.00167645
Intestinimonas	0.00259094	0	0	0.00132703	0	0	0	0	0	0.00433735	0	0	0.00196038	0	0.00524794	0.0013179	0.00591301	0.00456725	0	0	0	0	0	0	0	0.00261152	0.00426658	0	0.00106157	0	0	0	0	0.00140449	0	0.00117734	0	0.00234702
Izimaplasmatales (uncultured organism)	0	0	0	0	0.000791766	0	0	0	0	0	0	0	0.0274453	0.000451213	0	0	0	0	0	0	0	0	0	0	0	0.00042349	0.00110931	0	0	0.000567988	0	0	0	0	0	0	0.00747786	0.00167645
Oscillibacter	0.000932739	0.00199133	0.00103209	0.00132703	0.00214908	0	0	0	0.00451703	0.0053012	0	0	0.000722245	0	0.00203491	0.00188271	0.00270595	0	0	0.00228016	0	0	0	0	0	0	0.000767984	0	0	0.000795183	0.00106157	0.00063745	0	0.00102145	0	0	0.00108901	0.0045264
Erysipelatoclostridium	0.000932739	0.00140565	0.00159505	0	0.00452438	0	0	0	0.00208478	0.0026506	0	0	0.00206356	0	0.00396273	0	0	0.00148436	0	0	0	0.000215959	0	0	0	0	0.00358392	0.00182605	0.000884643	0.00102238	0	0.000717131	0	0.00497957	0	0.00191317	0.000653405	0
Clostridiales Family XIII [Eubacterium] nodatum group	0	0.00257702	0	0	0	0	0	0	0.00498031	0.00674699	0	0	0.00691292	0	0	0.00301233	0.00601323	0.00137018	0.00417434	0	0	0	0	0	0	0	0	0	0	0	0	0	0	0	0	0	0	0
Nosocomiicoccus	0	0	0	0	0.00135731	0.0017331	0.00561368	0.0129051	0	0	0	0	0	0	0	0	0.00300661	0	0	0	0	0	0	0	0	0	0	0	0	0	0	0	0	0	0.00110528	0	0	0.0100587
Coprococcus 3	0.00528552	0.00538831	0	0	0	0	0	0	0.00683345	0.00578313	0	0	0	0	0	0	0.00300661	0.00228363	0	0.00372425	0	0	0.00258859	0	0	0	0	0	0	0	0	0	0	0	0	0	0	0
Hydrogenoanaerobacterium	0	0	0	0	0	0	0	0	0.00196896	0.0046988	0	0	0.00237309	0.000676819	0.00342723	0	0.00350772	0.00468143	0	0.00357224	0	0	0	0	0	0	0.00213329	0	0.00345011	0	0	0	0	0.00102145	0.000736852	0.00154525	0	0
Ruminococcaceae UCG-004	0	0	0	0	0	0	0	0.00102654	0	0.0053012	0	0	0	0	0	0.00188271	0.00330728	0.00274035	0	0.00258418	0.00165289	0	0	0	0	0.00148221	0	0	0	0	0.004954	0.00111554	0	0	0	0.00456218	0.00232322	0
Subdoligranulum	0	0	0	0	0	0	0	0.00307963	0.0126245	0.0060241	0	0	0	0	0	0	0	0	0	0.00114008	0	0	0.00133893	0	0	0.000917561	0.00529055	0	0.00221161	0	0	0	0	0	0	0	0	0
Peptococcus	0	0	0	0	0	0	0	0.00513272	0	0	0	0	0	0	0.00439113	0	0	0.000685088	0	0.00266018	0.010598	0.00172768	0	0	0	0.00042349	0	0	0	0	0.00230007	0	0.000687457	0.00165986	0.000644745	0	0	0.000838223
[Eubacterium] eligens group	0	0	0	0	0	0	0	0	0.00996062	0	0	0	0	0	0.00428403	0	0.0102225	0.00239781	0	0.000760052	0	0	0	0	0	0	0.00221862	0	0.00141543	0	0	0	0	0	0	0	0	0
Clostridiales vadinBB60 group (uncultured Thermoanaerobacterales bacterium)	0	0	0	0	0	0	0	0	0.0143618	0.0121687	0.000402172	0	0	0	0.00107101	0	0	0	0	0	0	0	0	0	0	0	0	0	0	0	0	0	0	0	0	0	0	0
Ruminiclostridium 9	0.00124365	0	0	0	0.00147042	0	0	0	0.0054436	0.00156627	0	0	0.000619067	0	0	0.00112962	0.00260573	0.00216945	0.00515654	0	0	0	0	0	0	0.000211745	0.000682652	0	0	0.00136317	0	0.000398406	0.000187488	0.00242594	0	0	0	0
Fournierella	0	0	0	0	0	0	0	0	0.012277	0.0137349	0	0	0	0	0	0	0	0	0	0	0	0	0	0	0	0	0	0	0	0	0	0	0	0	0	0	0	0
Prevotella 7	0	0	0	0	0	0	0	0	0	0	0	0	0	0.00214326	0	0.00508331	0.00110243	0	0.0164518	0	0	0	0.00098188	0	0	0	0	0	0	0	0	0	0	0	0	0	0	0
Aeribacillus	0	0	0	0	0	0	0	0	0	0	0	0	0	0	0	0	0	0	0	0	0	0	0	0	0	0	0	0	0	0	0.0254777	0	0	0	0	0	0	0
Fusicatenibacter	0.0149238	0	0	0	0	0	0	0	0	0	0	0	0	0	0.00257042	0	0.00541191	0	0	0	0	0	0	0	0	0	0	0	0	0	0	0	0	0	0	0	0.00166981	0
Faecalitalea	0.00290186	0	0	0	0.00463748	0	0	0.00190644	0.00254807	0.00457831	0.00160869	0	0.000825423	0.00101523	0	0.000753083	0.00240529	0.000799269	0	0	0	0	0	0	0	0	0	0	0	0	0	0	0	0	0	0	0	0
Sedimentibacter	0	0	0	0	0	0	0	0	0	0	0	0	0	0	0	0	0	0	0	0	0	0	0	0	0	0	0.000682652	0	0.00106157	0	0	0	0	0	0	0.0169242	0.00283142	0.000670578
Lachnospira	0	0	0	0	0	0	0	0	0	0	0	0	0	0	0	0	0.0156344	0.00251199	0.00159607	0	0	0	0	0	0	0	0	0	0	0	0	0.00063745	0	0	0	0	0	0.00134116
Globicatella	0	0	0	0	0.00452438	0.00953206	0.00650676	0	0	0	0	0	0	0	0	0	0	0	0	0	0	0	0	0	0	0	0	0	0	0	0	0	0	0	0	0	0	0
Coprobacter	0	0	0	0	0	0	0	0	0	0	0	0	0	0	0	0.000470677	0.0010022	0.00593743	0.00159607	0.00524436	0	0	0	0	0	0.00197628	0.00196262	0.00115329	0.00115004	0	0	0	0	0	0	0	0	0
Ruminococcaceae (DTU089)	0	0.00163992	0.000656784	0	0.00520303	0	0	0	0.00521195	0.00144578	0	0	0	0	0.00160651	0	0	0.000456725	0	0	0	0	0	0	0	0	0	0	0	0.00124957	0	0	0	0.00191522	0	0	0.000943807	0
Erysipelotrichaceae UCG-003	0	0	0	0	0	0	0	0	0	0	0	0	0	0	0	0.00122376	0.01363	0	0.00319214	0	0	0	0.00205302	0	0	0	0	0	0	0	0	0	0	0	0	0	0	0
Clostridiales Family XI W5053	0	0	0	0.00248818	0.00113109	0	0	0	0	0	0	0	0	0	0	0	0	0	0	0	0	0	0	0	0	0	0	0	0	0	0.00406936	0	0	0	0.0116975	0	0	0
Tyzzerella	0	0	0	0	0	0	0	0	0.00208478	0.00180723	0	0	0	0	0	0.000753083	0	0	0.0014733	0	0	0	0	0	0	0.00247036	0	0.00586257	0.00283086	0	0	0	0	0	0	0	0	0.00117351
Dorea	0	0	0	0	0	0	0	0	0	0	0	0	0	0	0	0	0.00330728	0.0030829	0.00245549	0	0	0	0.00883692	0	0	0	0	0	0	0	0	0	0	0	0	0	0	0
Tyzzerella 4	0	0	0	0	0	0	0	0	0.00347464	0.00891566	0	0	0	0	0	0	0	0	0	0	0	0	0	0	0	0	0	0	0	0.00136317	0	0	0	0	0	0.00103017	0.00254102	0
[Clostridium] innocuum group	0	0	0.000375305	0	0	0	0	0	0	0.00240964	0	0	0	0	0	0	0	0	0	0.00129209	0	0	0	0	0	0	0.00110931	0.000961076	0	0	0	0	0	0.00242594	0	0.00191317	0.00283142	0.00352054
Veillonella	0	0	0.00741227	0	0	0.000618965	0	0	0	0	0	0	0	0	0	0	0	0	0	0	0	0	0.00357047	0	0	0	0	0	0	0	0	0.00151394	0.000937441	0.00140449	0	0	0	0
Thermoanaerobacterium	0	0	0	0	0	0	0	0	0	0	0	0	0	0	0	0	0	0	0	0	0	0	0	0	0	0	0	0	0	0	0.0139774	0	0	0	0	0	0	0.000670578
Muribaculaceae	0	0	0	0	0	0	0	0	0	0	0	0	0	0	0	0	0	0	0	0	0	0	0	0	0.0137173	0	0	0	0	0	0	0	0	0	0	0	0	0
Alloscardovia	0	0	0	0	0	0	0	0	0	0	0	0	0	0	0	0	0	0	0	0	0.0112786	0.00205161	0	0	0	0	0	0	0	0	0	0	0	0	0	0	0	0
Murdochiella	0	0	0	0.00107821	0	0	0	0.000879894	0	0	0	0	0	0	0	0	0	0	0	0	0.00554205	0	0	0	0	0	0	0	0	0	0	0	0	0	0.00478954	0	0	0
uncultured	0	0	0	0	0	0	0	0	0	0	0	0	0	0	0	0.000658948	0.000701543	0	0	0	0	0	0	0	0	0.00183512	0.00469323	0	0.00380396	0	0	0.000239044	0	0	0	0	0	0
Negativibacillus	0	0	0	0.000580576	0.00192286	0	0	0	0	0.00301205	0	0	0.000515889	0	0	0.00141203	0.00200441	0.00114181	0	0	0	0	0	0	0	0.000776398	0.000426658	0	0	0	0	0	0	0	0	0	0	0
Muribaculaceae (uncultured bacterium)	0	0	0	0	0	0	0	0	0	0	0	0	0	0	0	0	0	0	0	0	0	0	0	0	0.010992	0	0	0	0	0	0	0	0	0	0	0	0	0
Clostridiales vadinBB60 group (uncultured organism)	0	0	0	0	0	0	0	0	0	0	0	0	0.0027858	0	0	0	0.00220485	0.00216945	0	0.000380026	0	0	0	0	0	0	0.000511989	0	0.00221161	0	0	0	0	0	0	0	0.000653405	0
[Eubacterium] ventriosum group	0	0	0	0	0	0	0	0	0	0	0	0	0	0	0.00149941	0	0.00300661	0.00171272	0	0	0	0	0	0	0	0	0	0	0	0	0	0	0	0	0	0.00264901	0.00130681	0
Clostridiales	0	0	0	0	0	0	0	0	0	0	0	0	0.00123813	0	0	0	0	0	0	0.00402827	0	0	0	0	0	0.00042349	0.000597321	0	0.00265393	0	0	0	0	0	0	0	0	0
Holdemania	0	0	0	0	0	0	0	0	0.00104239	0.00204819	0	0	0.000619067	0	0.00117811	0	0.00130287	0.00148436	0	0	0	0	0	0	0	0.00042349	0	0	0	0	0	0	0	0	0	0	0	0
Flavonifractor	0	0	0	0.000663515	0	0	0	0	0	0	0	0	0	0	0	0	0	0	0	0.00235616	0	0	0	0	0	0	0	0.00201826	0.00265393	0	0	0	0	0	0	0	0	0
Intestinibacter	0	0	0	0	0	0	0	0	0	0	0	0	0	0	0	0	0.000901984	0.00228363	0.00220994	0	0	0	0	0	0	0	0	0	0.000884643	0	0	0.00103586	0	0	0	0	0	0
Veillonellaceae	0	0	0	0	0	0	0	0	0	0	0	0	0	0	0	0	0	0	0	0	0	0	0.00365973	0	0	0	0	0	0	0	0	0.00350598	0	0	0	0	0	0
Tyzzerella 3	0	0.00117137	0	0	0	0	0	0	0	0	0	0	0	0	0.000749705	0	0	0	0	0	0	0	0	0	0	0	0	0	0	0	0	0	0	0	0	0.00103017	0.00254102	0.0015088
Barnesiella	0	0	0	0	0	0	0	0.000439947	0	0	0	0	0	0	0	0	0	0	0	0.000684047	0	0	0.0011604	0	0	0	0	0	0	0	0	0	0	0	0	0.00125092	0.00217802	0.000838223
Trueperella	0	0	0	0	0.00373261	0.00111414	0	0	0	0	0	0	0	0	0	0	0	0	0	0	0	0	0	0	0	0	0	0	0	0	0	0	0.00124992	0	0	0	0	0
Butyricicoccus	0	0	0	0	0.00328017	0	0	0	0	0	0	0	0	0	0	0	0	0	0.0014733	0	0	0	0	0	0	0	0	0	0.000884643	0	0	0	0	0	0	0	0	0
Ruminococcaceae UCG-003	0	0	0	0	0	0	0	0	0	0	0	0	0	0	0	0	0.00120265	0.000913451	0.00331492	0	0	0	0	0	0	0	0	0	0	0	0	0	0	0	0	0	0	0
D_5__Syntrophomonas	0	0	0	0	0	0	0	0	0	0	0	0	0	0	0	0	0	0	0	0	0	0	0	0	0	0	0	0	0	0	0	0	0	0	0	0.00456218	0.000798606	0
Thermus	0	0	0	0	0	0	0	0	0	0	0	0	0	0	0	0	0	0	0	0	0	0	0	0	0	0	0	0	0	0	0.0037155	0.000239044	0	0.000510725	0	0	0	0.000838223
Coprobacillus	0	0	0	0	0	0	0	0.00117319	0	0	0	0	0	0	0	0	0	0	0	0.00190013	0	0	0	0	0	0.00112931	0	0.000768861	0	0	0	0	0	0	0	0	0	0
Lachnospiraceae UCG-010	0.00217639	0.000937097	0	0	0	0	0	0	0	0	0	0	0	0	0	0	0	0	0	0.00182412	0	0	0	0	0	0	0	0	0	0	0	0	0	0	0	0	0	0
Corynebacteriaceae	0	0	0	0	0	0	0	0	0	0	0	0	0	0	0	0	0.00481058	0	0	0	0	0	0	0	0	0	0	0	0	0	0	0	0	0	0	0	0	0
[Eubacterium] xylanophilum group	0	0	0	0	0	0	0	0	0	0	0	0	0	0	0	0	0.00160353	0.00319708	0	0	0	0	0	0	0	0	0	0	0	0	0	0	0	0	0	0	0	0
Sarcina	0	0	0	0	0	0	0	0	0	0	0	0	0	0	0	0	0	0.00479562	0	0	0	0	0	0	0	0	0	0	0	0	0	0	0	0	0	0	0	0
Lachnospiraceae UCG-004	0	0	0	0	0	0	0	0	0	0	0	0	0	0	0	0	0.00220485	0	0.00171885	0	0	0	0.000714094	0	0	0	0	0	0	0	0	0	0	0	0	0	0	0
Lactobacillales	0	0	0	0	0	0	0	0	0	0	0	0	0	0	0	0	0	0	0	0	0	0	0.00446309	0	0	0	0	0	0	0	0	0	0	0	0	0	0	0
Muribaculaceae (uncultured Bacteroidales bacterium)	0	0	0	0	0	0	0	0	0	0	0	0	0	0	0	0	0	0	0	0	0	0	0	0	0.00436047	0	0	0	0	0	0	0	0	0	0	0	0	0
Shuttleworthia	0	0	0	0	0	0	0	0	0	0	0	0	0.000928601	0	0.00192781	0	0	0	0	0	0	0	0	0	0	0	0	0	0	0	0	0	0	0	0	0	0.00145201	0
Methanomassiliicoccus	0	0	0	0	0	0	0	0	0	0	0	0	0	0	0.000321302	0	0.000300661	0	0	0	0	0	0	0	0	0	0	0	0.00106157	0	0	0	0	0	0	0.000809419	0.00123421	0
Micrococcus	0	0	0	0	0	0	0	0	0	0	0	0	0	0	0	0	0	0	0	0	0	0	0	0	0	0	0	0	0	0	0.00318471	0	0	0	0	0	0	0
Achromobacter	0	0	0	0	0	0	0	0	0	0	0	0	0	0	0	0	0	0	0	0	0	0	0	0	0	0	0	0	0	0	0.00318471	0	0	0	0	0	0	0
Arcanobacterium	0	0	0	0.000497636	0	0	0	0	0	0	0	0.00163827	0	0.000902425	0	0	0	0	0	0	0	0	0	0	0	0	0	0	0	0	0	0	0	0	0	0	0	0
Clostridiales Family XIII UCG-001	0	0.00199133	0	0	0	0	0	0	0	0	0	0	0	0	0	0	0	0.00102763	0	0	0	0	0	0	0	0	0	0	0	0	0	0	0	0	0	0	0	0
Haemophilus	0	0	0	0	0	0	0	0	0	0	0	0	0	0	0	0	0	0	0	0	0	0	0.00214228	0	0	0	0	0	0	0	0	0.000876494	0	0	0	0	0	0
Ruminococcaceae (GCA-900066225)	0	0	0	0	0	0	0	0	0	0	0	0	0	0	0.00182071	0	0	0	0	0	0	0	0	0	0	0	0	0	0	0	0	0	0	0	0	0	0.000943807	0
Turicibacter	0	0	0	0	0	0	0	0	0	0	0	0	0	0	0	0	0	0.00114181	0	0	0	0	0	0	0	0	0.00153597	0	0	0	0	0	0	0	0	0	0	0
Meiothermus	0	0	0	0	0	0	0	0.00102654	0	0	0	0	0	0	0	0	0	0	0	0	0	0	0	0	0	0	0	0	0	0	0.00159236	0	0	0	0	0	0	0
Dielma	0	0	0	0	0	0	0	0	0	0	0	0	0	0	0	0	0.000400882	0	0	0.00106407	0	0	0	0	0	0	0	0	0	0	0	0	0	0	0	0	0	0.00100587
Slackia	0	0	0	0	0	0	0	0	0	0	0	0	0	0	0	0	0	0	0	0	0.00136121	0	0.00107114	0	0	0	0	0	0	0	0	0	0	0	0	0	0	0
Desulfitibacter	0	0	0	0	0	0	0	0	0	0	0	0	0	0	0	0	0	0	0	0	0	0	0	0	0	0	0.0016213	0	0.000796178	0	0	0	0	0	0	0	0	0
Mollicutes RF39 (uncultured bacterium)	0	0	0	0	0	0	0	0	0	0	0	0	0	0	0	0	0	0	0	0.00228016	0	0	0	0	0	0	0	0	0	0	0	0	0	0	0	0	0	0
Muribaculaceae (uncultured organism)	0	0	0	0	0	0	0	0	0	0	0	0	0	0	0	0	0	0	0	0	0	0	0	0	0.00227108	0	0	0	0	0	0	0	0	0	0	0	0	0
Helcobacillus	0	0	0	0	0	0	0.00216892	0	0	0	0	0	0	0	0	0	0	0	0	0	0	0	0	0	0	0	0	0	0	0	0	0	0	0	0	0	0	0
Papillibacter	0	0	0	0	0	0	0	0	0	0.00060241	0	0	0	0	0	0	0	0	0	0	0	0	0	0	0	0	0	0	0	0	0	0	0	0	0	0.000662252	0.000871207	0
Flavobacteriaceae (uncultured)	0	0	0	0	0	0	0	0	0	0	0	0	0	0	0	0	0	0	0	0.00205214	0	0	0	0	0	0	0	0	0	0	0	0	0	0	0	0	0	0
Defluviitaleaceae UCG-011	0	0	0	0	0	0	0	0	0.000463285	0.000722892	0	0	0	0	0	0	0	0	0.000491099	0	0	0	0	0	0	0	0	0	0	0	0	0	0	0	0	0.000367918	0	0
Clostridiales vadinBB60 group (gut metagenome)	0	0	0	0	0	0	0	0	0	0	0	0	0	0	0	0	0	0.000456725	0	0	0	0	0	0	0	0	0	0	0	0.000340793	0	0	0	0	0	0.00110375	0	0
Aerosphaera	0	0	0	0	0	0	0	0	0	0	0	0	0	0	0	0	0	0	0	0	0	0	0	0	0	0	0	0	0	0	0	0	0.00187488	0	0	0	0	0
Vagococcus	0	0	0	0	0	0	0	0	0	0	0	0	0.00175402	0	0	0	0	0	0	0	0	0	0	0	0	0	0	0	0	0	0	0	0	0	0	0	0	0
Candidatus Stoquefichus	0	0	0	0	0	0	0	0	0	0	0	0	0	0	0	0	0	0	0	0	0	0	0	0	0	0	0	0	0	0	0	0	0	0	0	0	0.000217802	0.0015088
D_5__Candidatus Soleaferrea	0	0	0	0	0	0	0	0	0	0	0	0	0	0	0	0	0	0	0	0	0	0	0	0	0	0	0	0	0	0	0	0	0	0	0	0.00169242	0	0
Rhodospirillales (uncultured gut metagenome)	0	0	0	0	0	0	0	0	0	0	0	0	0	0.00169205	0	0	0	0	0	0	0	0	0	0	0	0	0	0	0	0	0	0	0	0	0	0	0	0
Lachnospiraceae GCA-900066575	0	0	0	0	0.00158353	0	0	0	0	0	0	0	0	0	0	0	0	0	0	0	0	0	0	0	0	0	0	0	0	0	0	0	0	0	0	0	0	0
Ruminococcaceae (CAG-352)	0	0	0	0	0.00158353	0	0	0	0	0	0	0	0	0	0	0	0	0	0	0	0	0	0	0	0	0	0	0	0	0	0	0	0	0	0	0	0	0
Catabacter	0	0	0	0	0	0	0	0	0	0.00120482	0	0	0	0	0	0	0	0	0	0	0	0	0	0	0	0	0	0	0	0	0	0	0	0	0	0	0	0
Prevotella 2	0	0	0	0	0	0	0	0	0	0	0	0	0	0	0	0	0	0	0	0	0	0	0	0	0	0	0	0	0	0	0	0	0	0	0	0.00117734	0	0
Desulfovibrionaceae (uncultured)	0	0	0	0	0	0	0	0	0	0	0	0	0	0	0	0	0	0	0	0	0	0	0	0	0	0	0	0	0	0	0	0	0	0	0	0.000588668	0.000580804	0
Lachnospiraceae UCG-001	0	0	0	0	0	0	0	0	0	0	0	0	0	0	0	0	0.00110243	0	0	0	0	0	0	0	0	0	0	0	0	0	0	0	0	0	0	0	0	0
Syntrophomonadaceae (uncultured)	0	0	0	0	0	0	0	0	0	0	0	0	0	0	0	0	0	0	0	0	0	0	0	0	0	0	0	0	0.00106157	0	0	0	0	0	0	0	0	0
Acinetobacter	0	0	0	0	0	0	0	0	0	0	0	0	0	0	0	0	0	0	0	0	0	0	0	0	0	0	0	0	0	0	0.00106157	0	0	0	0	0	0	0
Izimaplasmatales (gut metagenome)	0	0	0	0	0	0	0	0	0	0	0	0	0	0	0	0	0.0010022	0	0	0	0	0	0	0	0	0	0	0	0	0	0	0	0	0	0	0	0	0
Coriobacteriales (uncultured)	0	0	0	0	0	0	0	0.000879894	0	0	0	0	0	0	0	0	0	0	0	0	0	0	0	0	0	0	0	0	0	0	0	0	0	0	0	0	0	0
Prevotellaceae UCG-001	0	0	0	0	0	0	0	0	0	0	0	0	0	0	0	0	0	0	0	0	0	0	0	0	0.000817587	0	0	0	0	0	0	0	0	0	0	0	0	0
Pseudoflavonifractor	0	0	0	0	0	0	0	0	0	0	0	0	0	0	0	0	0	0	0	0	0	0	0	0	0	0	0.000767984	0	0	0	0	0	0	0	0	0	0	0
Corynebacterium	0	0	0	0	0	0	0	0	0	0	0	0	0	0	0	0	0	0	0	0	0	0	0	0	0	0	0	0	0	0	0	0	0.000687457	0	0	0	0	0
Ruminococcaceae UCG-010	0	0	0	0	0	0	0	0	0	0	0	0	0	0	0	0	0	0	0	0	0.000680603	0	0	0	0	0	0	0	0	0	0	0	0	0	0	0	0	0
Actinomycetaceae	0	0	0	0	0	0	0	0	0	0	0	0	0	0	0	0	0	0	0	0	0	0	0	0	0	0	0	0	0	0	0	0	0	0	0.000644745	0	0	0
Clostridiales Family XIII [Eubacterium] brachy group	0	0	0	0	0	0	0	0	0	0	0	0	0	0	0	0	0	0	0	0	0	0	0	0	0	0	0	0	0	0	0	0	0	0	0	0	0	0.000502934
Rikenellaceae RC9 gut group	0	0	0	0	0	0	0	0	0	0	0	0	0	0	0	0	0	0	0.000491099	0	0	0	0	0	0	0	0	0	0	0	0	0	0	0	0	0	0	0
Flavobacterium	0	0	0	0	0	0	0	0	0	0	0	0	0	0	0	0	0	0	0.000491099	0	0	0	0	0	0	0	0	0	0	0	0	0	0	0	0	0	0	0
Clostridia (DTU014 uncultured bacterium)	0	0	0	0	0	0	0	0	0	0	0	0	0	0	0	0	0	0	0	0	0	0	0	0	0	0	0	0	0.000442321	0	0	0	0	0	0	0	0	0
Harryflintia	0	0	0	0	0	0	0	0	0	0	0	0	0	0	0	0	0.000400882	0	0	0	0	0	0	0	0	0	0	0	0	0	0	0	0	0	0	0	0	0
Solobacterium	0	0	0	0	0	0	0	0	0	0	0	0	0	0	0	0	0	0	0	0	0.000388916	0	0	0	0	0	0	0	0	0	0	0	0	0	0	0	0	0
Victivallis	0	0	0	0	0	0	0	0	0	0	0	0	0	0	0	0	0	0	0	0.000380026	0	0	0	0	0	0	0	0	0	0	0	0	0	0	0	0	0	0
Prevotella 9	0	0	0	0	0	0	0	0	0	0	0	0	0	0	0	0	0	0	0	0	0	0	0	0	0.000363372	0	0	0	0	0	0	0	0	0	0	0	0	0
Peptococcaceae	0	0	0	0	0	0	0	0	0	0	0	0	0	0	0	0	0	0	0	0	0	0	0	0	0	0	0	0	0	0	0	0	0	0	0	0	0.000290402	0
Rothia	0	0	0	0	0	0	0	0	0	0	0	0	0	0	0	0	0	0	0	0	0	0	0	0	0	0	0	0	0	0	0	0	0	0	0	0	0	0
Atopobium	0	0	0	0	0	0	0	0	0	0	0	0	0	0	0	0	0	0	0	0	0	0	0	0	0	0	0	0	0	0	0	0	0	0	0	0	0	0
Alloprevotella	0	0	0	0	0	0	0	0	0	0	0	0	0	0	0	0	0	0	0	0	0	0	0	0	0	0	0	0	0	0	0	0	0	0	0	0	0	0
Flectobacillus	0	0	0	0	0	0	0	0	0	0	0	0	0	0	0	0	0	0	0	0	0	0	0	0	0	0	0	0	0	0	0	0	0	0	0	0	0	0
Gemella	0	0	0	0	0	0	0	0	0	0	0	0	0	0	0	0	0	0	0	0	0	0	0	0	0	0	0	0	0	0	0	0	0	0	0	0	0	0
Granulicatella	0	0	0	0	0	0	0	0	0	0	0	0	0	0	0	0	0	0	0	0	0	0	0	0	0	0	0	0	0	0	0	0	0	0	0	0	0	0
Parvimonas	0	0	0	0	0	0	0	0	0	0	0	0	0	0	0	0	0	0	0	0	0	0	0	0	0	0	0	0	0	0	0	0	0	0	0	0	0	0
Filifactor	0	0	0	0	0	0	0	0	0	0	0	0	0	0	0	0	0	0	0	0	0	0	0	0	0	0	0	0	0	0	0	0	0	0	0	0	0	0
Peptostreptococcus	0	0	0	0	0	0	0	0	0	0	0	0	0	0	0	0	0	0	0	0	0	0	0	0	0	0	0	0	0	0	0	0	0	0	0	0	0	0
Selenomonas	0	0	0	0	0	0	0	0	0	0	0	0	0	0	0	0	0	0	0	0	0	0	0	0	0	0	0	0	0	0	0	0	0	0	0	0	0	0
Neisseria	0	0	0	0	0	0	0	0	0	0	0	0	0	0	0	0	0	0	0	0	0	0	0	0	0	0	0	0	0	0	0	0	0	0	0	0	0	0
Treponema 2	0	0	0	0	0	0	0	0	0	0	0	0	0	0	0	0	0	0	0	0	0	0	0	0	0	0	0	0	0	0	0	0	0	0	0	0	0	0
Mycoplasma	0	0	0	0	0	0	0	0	0	0	0	0	0	0	0	0	0	0	0	0	0	0	0	0	0	0	0	0	0	0	0	0	0	0	0	0	0	0
Bacteria	0	0	0	0	0	0	0	0	0	0	0	0	0	0	0	0	0	0	0	0	0	0	0	0	0	0	0	0	0	0	0	0	0	0	0	0	0	0
Unassigned	0	0	0	0	0	0	0	0	0	0	0	0	0	0	0	0	0	0	0	0	0	0	0	0	0	0	0	0	0	0	0	0	0	0	0	0	0	0
